# Alternative start codon selection shapes mitochondrial function during evolution, homeostasis, and disease

**DOI:** 10.1101/2025.03.27.645657

**Authors:** Jimmy Ly, Yi Fei Tao, Matteo Di Bernardo, Ekaterina Khalizeva, Christopher J. Giuliano, Sebastian Lourido, Mark D. Fleming, Iain M. Cheeseman

## Abstract

Mitochondrial endosymbiosis was a pivotal event in eukaryotic evolution, requiring core proteins to adapt to function both within the mitochondria and in the host cell. Here, we systematically profile the localization of protein isoforms generated by alternate start codon selection during translation. We identify hundreds of pairs of differentially-localized protein isoforms, many of which affect mitochondrial targeting and are essential for mitochondrial function. The emergence of dual-localized mitochondrial protein isoforms coincides with mitochondrial acquisition during early eukaryotic evolution. We further reveal that eukaryotes use diverse mechanisms—such as leaky ribosome scanning, alternative transcription, and paralog duplication—to maintain the production of dual-localized isoforms. Finally, we identify multiple isoforms that are specifically dysregulated by rare disease patient mutations and demonstrate how these mutations can help explain unique clinical presentations. Together, our findings illuminate the evolutionary and pathological relevance of alternative translation initiation, offering new insights into the molecular underpinnings of mitochondrial biology.
