## Supplemental Table 2 for "Alternative start codon selection shapes mitochondrial function during evolution, homeostasis, and disease"

### Sheet: TableS2
Gene	Isoform	Localization	Differential localization	Sequence
AKR7A2	Annotated	Mitochondrial	Yes	MLSAASRVVSRAAVHCALRSPPPEARALAMSRPPPPRVASVLGTMEMGRRMDAPASAAAVRAFLERGHTELDTAFMYSDGQSETILGGLGLGLGGGDCRVKIATKANPWDGKSLKPDSVRSQLETSLKRLQCPQVDLFYLHAPDHGTPVEETLHACQRLHQEGKFVELGLSNYASWEVAEICTLCKSNGWILPTVYQGMYNATTRQVETELFPCLRHFGLRFYAYNPLAGGLLTGKYKYEDKDGKQPVGRFFGNSWAETYRNRFWKEHHFEAIALVEKALQAAYGASAPSVTSAALRWMYHHSQLQGAHGDAVILGMSSLEQLEQNLAATEEGPLEPAVVDAFNQAWHLVAHECPNYFR
AKR7A2	Truncated	Cytosolic, nuclear	Yes	MSRPPPPRVASVLGTMEMGRRMDAPASAAAVRAFLERGHTELDTAFMYSDGQSETILGGLGLGLGGGDCRVKIATKANPWDGKSLKPDSVRSQLETSLKRLQCPQVDLFYLHAPDHGTPVEETLHACQRLHQEGKFVELGLSNYASWEVAEICTLCKSNGWILPTVYQGMYNATTRQVETELFPCLRHFGLRFYAYNPLAGGLLTGKYKYEDKDGKQPVGRFFGNSWAETYRNRFWKEHHFEAIALVEKALQAAYGASAPSVTSAALRWMYHHSQLQGAHGDAVILGMSSLEQLEQNLAATEEGPLEPAVVDAFNQAWHLVAHECPNYFR
ALDH9A1	Annotated	Mitochondrial	Yes	MFLRAGLAALSPLLRSLRPSPVAAMSTGTFVVSQPLNYRGGARVEPADASGTEKAFEPATGRVIATFTCSGEKEVNLAVQNAKAAFKIWSQKSGMERCRILLEAARIIREREDEIATMECINNGKSIFEARLDIDISWQCLEYYAGLAASMAGEHIQLPGGSFGYTRREPLGVCVGIGAWNYPFQIASWKSAPALACGNAMVFKPSPFTPVSALLLAEIYSEAGVPPGLFNVVQGGAATGQFLCQHPDVAKVSFTGSVPTGMKIMEMSAKGIKPVTLELGGKSPLIIFSDCDMNNAVKGALMANFLTQGQVCCNGTRVFVQKEILDKFTEEVVKQTQRIKIGDPLLEDTRMGPLINRPHLERVLGFVKVAKEQGAKVLCGGDIYVPEDPKLKDGYYMRP…
ALDH9A1	Truncated	Nuclear, cytosolic	Yes	MSTGTFVVSQPLNYRGGARVEPADASGTEKAFEPATGRVIATFTCSGEKEVNLAVQNAKAAFKIWSQKSGMERCRILLEAARIIREREDEIATMECINNGKSIFEARLDIDISWQCLEYYAGLAASMAGEHIQLPGGSFGYTRREPLGVCVGIGAWNYPFQIASWKSAPALACGNAMVFKPSPFTPVSALLLAEIYSEAGVPPGLFNVVQGGAATGQFLCQHPDVAKVSFTGSVPTGMKIMEMSAKGIKPVTLELGGKSPLIIFSDCDMNNAVKGALMANFLTQGQVCCNGTRVFVQKEILDKFTEEVVKQTQRIKIGDPLLEDTRMGPLINRPHLERVLGFVKVAKEQGAKVLCGGDIYVPEDPKLKDGYYMRPCVLTNCRDDMTCVKEEIFGPVMSI…
C15orf40	Annotated	Chromatin, cytosolic	Yes	MLRLRSGLRHLRATPNTRGSARLLCAEMPKKAGATTKGKSQSKEPERPLPPLGPVAVDPKGCVTIAIHAKPGSKQNAVTDLTAEAVNVAIAAPPSEGEANAELCRYLSKVLELRKSDVVLDKGGKSREKVVKLLASTTPEEILEKLKKEAKKT
C15orf40	Truncated	Nuclear, cytosolic	Yes	MPKKAGATTKGKSQSKEPERPLPPLGPVAVDPKGCVTIAIHAKPGSKQNAVTDLTAEAVNVAIAAPPSEGEANAELCRYLSKVLELRKSDVVLDKGGKSREKVVKLLASTTPEEILEKLKKEAKKT
CHCHD1	Annotated	Mitochondrial, nucleus	Yes	MATPSLRGRLARFGNPRKPVLKPNKPLILANRVGERRREKGEATCITEMSVMMACWKQNEFRDDACRKEIQGFLDCAARAQEARKMRSIQETLGESGSLLPNKLNKLLQRFPNKPYLS
CHCHD1	Truncated	Nuclear, cytosolic	Yes	MSVMMACWKQNEFRDDACRKEIQGFLDCAARAQEARKMRSIQETLGESGSLLPNKLNKLLQRFPNKPYLS
CMPK1	Annotated	Mitochondrial	Yes	MLSRCRSGLLHVLGLSFLLQTRRPILLCSPRLMKPLVVFVLGGPGAGKGTQCARIVEKYGYTHLSAGELLRDERKNPDSQYGELIEKYIKEGKIVPVEITISLLKREMDQTMAANAQKNKFLIDGFPRNQDNLQGWNKTMDGKADVSFVLFFDCNNEICIERCLERGKSSGRSDDNRESLEKRIQTYLQSTKPIIDLYEEMGKVKKIDASKSVDEVFDEVVQIFDKEG
CMPK1	Truncated	Nuclear, cytosolic	Yes	MKPLVVFVLGGPGAGKGTQCARIVEKYGYTHLSAGELLRDERKNPDSQYGELIEKYIKEGKIVPVEITISLLKREMDQTMAANAQKNKFLIDGFPRNQDNLQGWNKTMDGKADVSFVLFFDCNNEICIERCLERGKSSGRSDDNRESLEKRIQTYLQSTKPIIDLYEEMGKVKKIDASKSVDEVFDEVVQIFDKEG
DPH5	Extended	Endoplasmic reticulum	Yes	MILSAGNWLLLVSLLLKFEMLYLIGLGLGDAKDITVKGLEVVRRCSRVYLEAYTSVLTVGKEALEEFYGRKLVVADREEVEQEADNILKDADISDVAFLVVGDPFGATTHSDLVLRATKLGIPYRVIHNASIMNAVGCCGLQLYKFGETVSIVFWTDTWRPESFFDKVKKNRQNGMHTLCLLDIKVKEQSLENLIKGRKIYEPPRYMSVNQAAQQLLEIVQNQRIRGEEPAVTEETLCVGLARVGADDQKIAAGTLRQMCTVDLGEPLHSLIITGGSIHPMEMEMLSLFSIPENSSESQSINGL
DPH5	Annotated	Cytosolic, nuclear	Yes	MLYLIGLGLGDAKDITVKGLEVVRRCSRVYLEAYTSVLTVGKEALEEFYGRKLVVADREEVEQEADNILKDADISDVAFLVVGDPFGATTHSDLVLRATKLGIPYRVIHNASIMNAVGCCGLQLYKFGETVSIVFWTDTWRPESFFDKVKKNRQNGMHTLCLLDIKVKEQSLENLIKGRKIYEPPRYMSVNQAAQQLLEIVQNQRIRGEEPAVTEETLCVGLARVGADDQKIAAGTLRQMCTVDLGEPLHSLIITGGSIHPMEMEMLSLFSIPENSSESQSINGL
ERGIC3	Annotated	Golgi, ER, Puncta	Yes	MEALGKLKQFDAYPKTLEDFRVKTCGGATVTIVSGLLMLLLFLSELQYYLTTEVHPELYVDKSRGDKLKINIDVLFPHMPCAYLSIDAMDVAGEQQLDVEHNLFKQRLDKDGIPVSSEAERHELGKVEVTVFDPDSLDPDRCESCYGAEAEDIKCCNTCEDVREAYRRRGWAFKNPDTIEQCRREGFSQKMQEQKNEGCQVYGFLEVNKVAGNFHFAPGKSFQQSHVHVHDLQSFGLDNINMTHYIQHLSFGEDYPGIVNPLDHTNVTAPQASMMFQYFVKVVPTVYMKVDGEVLRTNQFSVTRHEKVANGLLGDQGLPGVFVLYELSPMMVKLTEKHRSFTHFLTGVCAIIGGMFTVAGLIDSLIYHSARAIQKKIDLGKTT
ERGIC3	Truncated	Cytosolic	Yes	MLLLFLSELQYYLTTEVHPELYVDKSRGDKLKINIDVLFPHMPCAYLSIDAMDVAGEQQLDVEHNLFKQRLDKDGIPVSSEAERHELGKVEVTVFDPDSLDPDRCESCYGAEAEDIKCCNTCEDVREAYRRRGWAFKNPDTIEQCRREGFSQKMQEQKNEGCQVYGFLEVNKVAGNFHFAPGKSFQQSHVHVHDLQSFGLDNINMTHYIQHLSFGEDYPGIVNPLDHTNVTAPQASMMFQYFVKVVPTVYMKVDGEVLRTNQFSVTRHEKVANGLLGDQGLPGVFVLYELSPMMVKLTEKHRSFTHFLTGVCAIIGGMFTVAGLIDSLIYHSARAIQKKIDLGKTT
FAAH2	Annotated	ER, Puncta	Yes	MAPSFTARIQLFLLRALGFLIGLVGRAALVLGGPKFASKTPRPVTEPLLLLSGMQLAKLIRQRKVKCIDVVQAYINRIKDVNPMINGIVKYRFEEAMKEAHAVDQKLAEKQEDEATLENKWPFLGVPLTVKEAFQLQGMPNSSGLMNRRDAIAKTDATVVALLKGAGAIPLGITNCSELCMWYESSNKIYGRSNNPYDLQHIVGGSSGGEGCTLAAACSVIGVGSDIGGSIRMPAFFNGIFGHKPSPGVVPNKGQFPLAVGAQELFLCTGPMCRYAEDLAPMLKVMAGPGIKRLKLDTKVHLKDLKFYWMEHDGGSFLMSKVDQDLIMTQKKVVVHLETILGASVQHVKLKKMKYSFQLWIAMMSAKGHDGKEPVKFVDLLGDHGKHVSPLWELIKWCL…
FAAH2	Truncated	Mitochondrial	Yes	MQLAKLIRQRKVKCIDVVQAYINRIKDVNPMINGIVKYRFEEAMKEAHAVDQKLAEKQEDEATLENKWPFLGVPLTVKEAFQLQGMPNSSGLMNRRDAIAKTDATVVALLKGAGAIPLGITNCSELCMWYESSNKIYGRSNNPYDLQHIVGGSSGGEGCTLAAACSVIGVGSDIGGSIRMPAFFNGIFGHKPSPGVVPNKGQFPLAVGAQELFLCTGPMCRYAEDLAPMLKVMAGPGIKRLKLDTKVHLKDLKFYWMEHDGGSFLMSKVDQDLIMTQKKVVVHLETILGASVQHVKLKKMKYSFQLWIAMMSAKGHDGKEPVKFVDLLGDHGKHVSPLWELIKWCLGLSVYTIPSIGLALLEEKLRYSNEKYQKFKAVEESLRKELVDMLGDDGVFLYP…
FH	Annotated	Mitochondrial	Yes	MYRALRLLARSRPLVRAPAAALASAPGLGGAAVPSFWPPNAARMASQNSFRIEYDTFGELKVPNDKYYGAQTVRSTMNFKIGGVTERMPTPVIKAFGILKRAAAEVNQDYGLDPKIANAIMKAADEVAEGKLNDHFPLVVWQTGSGTQTNMNVNEVISNRAIEMLGGELGSKIPVHPNDHVNKSQSSNDTFPTAMHIAAAIEVHEVLLPGLQKLHDALDAKSKEFAQIIKIGRTHTQDAVPLTLGQEFSGYVQQVKYAMTRIKAAMPRIYELAAGGTAVGTGLNTRIGFAEKVAAKVAALTGLPFVTAPNKFEALAAHDALVELSGAMNTTACSLMKIANDIRFLGSGPRSGLGELILPENEPGSSIMPGKVNPTQCEAMTMVAAQVMGNHVAVTVGGS…
FH	Truncated	Cytosolic, nuclear	Yes	MASQNSFRIEYDTFGELKVPNDKYYGAQTVRSTMNFKIGGVTERMPTPVIKAFGILKRAAAEVNQDYGLDPKIANAIMKAADEVAEGKLNDHFPLVVWQTGSGTQTNMNVNEVISNRAIEMLGGELGSKIPVHPNDHVNKSQSSNDTFPTAMHIAAAIEVHEVLLPGLQKLHDALDAKSKEFAQIIKIGRTHTQDAVPLTLGQEFSGYVQQVKYAMTRIKAAMPRIYELAAGGTAVGTGLNTRIGFAEKVAAKVAALTGLPFVTAPNKFEALAAHDALVELSGAMNTTACSLMKIANDIRFLGSGPRSGLGELILPENEPGSSIMPGKVNPTQCEAMTMVAAQVMGNHVAVTVGGSNGHFELNVFKPMMIKNVLHSARLLGDASVSFTENCVVGIQANT…
GADD45GIP1	Annotated	Mitochondrial	Yes	MAASVRQARSLLGVAATLAPGSRGYRARPPPRRRPGPRWPDPEDLLTPRWQLGPRYAAKQFARYGAASGVVPGSLWPSPEQLRELEAEEREWYPSLATMQESLRVKQLAEEQKRREREQHIAECMAKMPQMIVNWQQQQRENWEKAQADKERRARLQAEAQELLGYQVDPRSARFQELLQDLEKKERKRLKEEKQKRKKEARAAALAAAVAQDPAASGAPSS
GADD45GIP1	Truncated	Cytosolic	Yes	MAPGSRGYRARPPPRRRPGPRWPDPEDLLTPRWQLGPRYAAKQFARYGAASGVVPGSLWPSPEQLRELEAEEREWYPSLATMQESLRVKQLAEEQKRREREQHIAECMAKMPQMIVNWQQQQRENWEKAQADKERRARLQAEAQELLGYQVDPRSARFQELLQDLEKKERKRLKEEKQKRKKEARAAALAAAVAQDPAASGAPSS
GARS	Annotated	Mitochondrial	Yes	MPSPRPVLLRGARAALLLLLPPRLLARPSLLLRRSLSAASCAPISLPAAASRSSMDGAGAEEVLAPLRLAVRQQGDLVRKLKEDKAPQVDVDKAVAELKARKRVLEAKELALQPKDDIVDRAKMEDTLKRRFFYDQAFAIYGGVSGLYDFGPVGCALKNNIIQTWRQHFIQEEQILEIDCTMLTPEPVLKTSGHVDKFADFMVKDVKNGECFRADHLLKAHLQKLMSDKKCSVEKKSEMESVLAQLDNYGQQELADLFVNYNVKSPITGNDLSPPVSFNLMFKTFIGPGGNMPGYLRPETAQGIFLNFKRLLEFNQGKLPFAAAQIGNSFRNEISPRSGLIRVREFTMAEIEHFVDPSEKDHPKFQNVADLHLYLYSAKAQVSGQSARKMRLGDAVEQG…
GARS	Truncated	Cytosolic	Yes	MDGAGAEEVLAPLRLAVRQQGDLVRKLKEDKAPQVDVDKAVAELKARKRVLEAKELALQPKDDIVDRAKMEDTLKRRFFYDQAFAIYGGVSGLYDFGPVGCALKNNIIQTWRQHFIQEEQILEIDCTMLTPEPVLKTSGHVDKFADFMVKDVKNGECFRADHLLKAHLQKLMSDKKCSVEKKSEMESVLAQLDNYGQQELADLFVNYNVKSPITGNDLSPPVSFNLMFKTFIGPGGNMPGYLRPETAQGIFLNFKRLLEFNQGKLPFAAAQIGNSFRNEISPRSGLIRVREFTMAEIEHFVDPSEKDHPKFQNVADLHLYLYSAKAQVSGQSARKMRLGDAVEQGVINNTVLGYFIGRIYLYLTKVGISPDKLRFRQHMENEMAHYACDCWDAESKTSY…
GLRX2	Annotated	Mitochondrial	Yes	MIWRRAALAGTRLVWSRSGSAGWLDRAAGAAGAAAAAASGMESNTSSSLENLATAPVNQIQETISDNCVVIFSKTSCSYCTMAKKLFHDMNVNYKVVELDLLEYGNQFQDALYKMTGERTVPRIFVNGTFIGGATDTHRLHKEGKLLPLVHQCYLKKSKRKEFQ
GLRX2	Truncated	Nuclear, cytosolic	Yes	MESNTSSSLENLATAPVNQIQETISDNCVVIFSKTSCSYCTMAKKLFHDMNVNYKVVELDLLEYGNQFQDALYKMTGERTVPRIFVNGTFIGGATDTHRLHKEGKLLPLVHQCYLKKSKRKEFQ
GSR	Annotated	Mitochondrial	Yes	MALLPRALSAGAGPSWRRAARAFRGFLLLLPEPAALTRALSRAMACRQEPQPQGPPPAAGAVASYDYLVIGGGSGGLASARRAAELGARAAVVESHKLGGTCVNVGCVPKKVMWNTAVHSEFMHDHADYGFPSCEGKFNWRVIKEKRDAYVSRLNAIYQNNLTKSHIEIIRGHAAFTSDPKPTIEVSGKKYTAPHILIATGGMPSTPHESQIPGASLGITSDGFFQLEELPGRSVIVGAGYIAVEMAGILSALGSKTSLMIRHDKVLRSFDSMISTNCTEELENAGVEVLKFSQVKEVKKTLSGLEVSMVTAVPGRLPVMTMIPDVDCLLWAIGRVPNTKDLSLNKLGIQTDDKGHIIVDEFQNTNVKGIYAVGDVCGKALLTPVAIAAGRKLAHRLFE…
GSR	Truncated	Nuclear, cytosolic	Yes	MACRQEPQPQGPPPAAGAVASYDYLVIGGGSGGLASARRAAELGARAAVVESHKLGGTCVNVGCVPKKVMWNTAVHSEFMHDHADYGFPSCEGKFNWRVIKEKRDAYVSRLNAIYQNNLTKSHIEIIRGHAAFTSDPKPTIEVSGKKYTAPHILIATGGMPSTPHESQIPGASLGITSDGFFQLEELPGRSVIVGAGYIAVEMAGILSALGSKTSLMIRHDKVLRSFDSMISTNCTEELENAGVEVLKFSQVKEVKKTLSGLEVSMVTAVPGRLPVMTMIPDVDCLLWAIGRVPNTKDLSLNKLGIQTDDKGHIIVDEFQNTNVKGIYAVGDVCGKALLTPVAIAAGRKLAHRLFEYKEDSKLDYNNIPTVVFSHPPIGTVGLTEDEAIHKYGIENVKT…
MRPS38	Extended	Nucleolar, nuclear	Yes	MRAPGAAAGGPGVQPRGSPGTCGRRPQTMLLGRLTSQLLRAVPWAGGRPPWPVSGVLGSRVCGPLYSTSPAGPGRAASLPRKGAQLELEEMLVPRKMSVSPLESWLTARCFLPRLDTGTAGTVAPPQSYQCPPSQIGEGAEQGDEGVADAPQIQCKNVLKIRRRKMNHHKYRKLVKKTRFLRRKVQEGRLRRKQIKFEKDLRRIWLKAGLKEAPEGWQTPKIYLRGK
MRPS38	Annotated	Mitochondrial	Yes	MLLGRLTSQLLRAVPWAGGRPPWPVSGVLGSRVCGPLYSTSPAGPGRAASLPRKGAQLELEEMLVPRKMSVSPLESWLTARCFLPRLDTGTAGTVAPPQSYQCPPSQIGEGAEQGDEGVADAPQIQCKNVLKIRRRKMNHHKYRKLVKKTRFLRRKVQEGRLRRKQIKFEKDLRRIWLKAGLKEAPEGWQTPKIYLRGK
MTPN	Extended	Puncta, nuclear, cytosolic	Yes	MGPVAAKELSFSRPNGRRGQLPRPPGSLTLLLFFSSPASRGPASLSPGGIRLLLPPPPHLLPGQPACPAAVMCDKEFMWALKNGDLDEVKDYVAKGEDVNRTLEGGRKPLHYAADCGQLEILEFLLLKGADINAPDKHHITPLLSAVYEGHVSCVKLLLSKGADKTVKGPDGLTAFEATDNQAIKALLQ
MTPN	Annotated	Nuclear, cytosolic	Yes	MCDKEFMWALKNGDLDEVKDYVAKGEDVNRTLEGGRKPLHYAADCGQLEILEFLLLKGADINAPDKHHITPLLSAVYEGHVSCVKLLLSKGADKTVKGPDGLTAFEATDNQAIKALLQ
NAXE	Annotated	Mitochondrial	Yes	MSRLRALLGLGLLVAGSRVPRIKSQTIACRSGPTWWGPQRLNSGGRWDSEVMASTVVKYLSQEEAQAVDQELFNEYQFSVDQLMELAGLSCATAIAKAYPPTSMSRSPPTVLVICGPGNNGGDGLVCARHLKLFGYEPTIYYPKRPNKPLFTALVTQCQKMDIPFLGEMPAEPMTIDELYELVVDAIFGFSFKGDVREPFHSILSVLKGLTVPIASIDIPSGWDVEKGNAGGIQPDLLISLTAPKKSATQFTGRYHYLGGRFVPPALEKKYQLNLPPYPDTECVYRLQ
NAXE	Truncated	Nuclear, cytosolic	Yes	MASTVVKYLSQEEAQAVDQELFNEYQFSVDQLMELAGLSCATAIAKAYPPTSMSRSPPTVLVICGPGNNGGDGLVCARHLKLFGYEPTIYYPKRPNKPLFTALVTQCQKMDIPFLGEMPAEPMTIDELYELVVDAIFGFSFKGDVREPFHSILSVLKGLTVPIASIDIPSGWDVEKGNAGGIQPDLLISLTAPKKSATQFTGRYHYLGGRFVPPALEKKYQLNLPPYPDTECVYRLQ
NTHL1	Annotated	Mitochondrial, chromatin	Yes	MTALSARMLTRSRSLGPGAGPRGCREEPGPLRRREAAAEARKSHSPVKRPRKAQRLRVAYEGSDSEKGEGAEPLKVPVWEPQDWQQQLVNIRAMRNKKDAPVDHLGTEHCYDSSAPPKVRRYQVLLSLMLSSQTKDQVTAGAMQRLRARGLTVDSILQTDDATLGKLIYPVGFWRSKVKYIKQTSAILQQHYGGDIPASVAELVALPGVGPKMAHLAMAVAWGTVSGIAVDTHVHRIANRLRWTKKATKSPEETRAALEEWLPRELWHEINGLLVGFGQQTCLPVHPRCHACLNQALCPAAQGL
NTHL1	Truncated	Chromatin	Yes	MLTRSRSLGPGAGPRGCREEPGPLRRREAAAEARKSHSPVKRPRKAQRLRVAYEGSDSEKGEGAEPLKVPVWEPQDWQQQLVNIRAMRNKKDAPVDHLGTEHCYDSSAPPKVRRYQVLLSLMLSSQTKDQVTAGAMQRLRARGLTVDSILQTDDATLGKLIYPVGFWRSKVKYIKQTSAILQQHYGGDIPASVAELVALPGVGPKMAHLAMAVAWGTVSGIAVDTHVHRIANRLRWTKKATKSPEETRAALEEWLPRELWHEINGLLVGFGQQTCLPVHPRCHACLNQALCPAAQGL
PCBD2	Annotated	Mitochondrial, puncta	Yes	MAAVLGALGATRRLLAALRGQSLGLAAMSSGTHRLTAEERNQAILDLKAAGWSELSERDAIYKEFSFHNFNQAFGFMSRVALQAEKMNHHPEWFNVYNKVQITLTSHDCGELTKKDVKLAKFIEKAAASV
PCBD2	Truncated	Nuclear, cytosolic	Yes	MSSGTHRLTAEERNQAILDLKAAGWSELSERDAIYKEFSFHNFNQAFGFMSRVALQAEKMNHHPEWFNVYNKVQITLTSHDCGELTKKDVKLAKFIEKAAASV
PNPO	Annotated	Mitochondrial	Yes	MTCWLRGVTATFGRPAEWPGYLSHLCGRSAAMDLGPMRKSYRGDREAFEETHLTSLDPVKQFAAWFEEAVQCPDIGEANAMCLATCTRDGKPSARMLLLKGFGKDGFRFFTNFESRKGKELDSNPFASLVFYWEPLNRQVRVEGPVKKLPEEEAECYFHSRPKSSQIGAVVSHQSSVIPDREYLRKKNEELEQLYQDQEVPKPKSWGGYVLYPQVMEFWQGQTNRLHDRIVFRRGLPTGDSPLGPMTHRGEEDWLYERLAP
PNPO	Truncated	Cytosolic	Yes	MDLGPMRKSYRGDREAFEETHLTSLDPVKQFAAWFEEAVQCPDIGEANAMCLATCTRDGKPSARMLLLKGFGKDGFRFFTNFESRKGKELDSNPFASLVFYWEPLNRQVRVEGPVKKLPEEEAECYFHSRPKSSQIGAVVSHQSSVIPDREYLRKKNEELEQLYQDQEVPKPKSWGGYVLYPQVMEFWQGQTNRLHDRIVFRRGLPTGDSPLGPMTHRGEEDWLYERLAP
PPA2	Annotated	Mitochondrial	Yes	MSALLRLLRTGAPAAACLRLGTSAGTGSRRAMALYHTEERGQPCSQNYRLFFKNVTGHYISPFHDIPLKVNSKEENGIPMKKARNDEYENLFNMIVEIPRWTNAKMEIATKEPMNPIKQYVKDGKLRYVANIFPYKGYIWNYGTLPQTWEDPHEKDKSTNCFGDNDPIDVCEIGSKILSCGEVIHVKILGILALIDEGETDWKLIAINANDPEASKFHDIDDVKKFKPGYLEATLNWFRLYKVPDGKPENQFAFNGEFKNKAFALEVIKSTHQCWKALLMKKCNGGAINCTNVQISDSPFRCTQEEARSLVESVSSSPNKESNEEEQVWHFLGK
PPA2	Truncated	Nuclear	Yes	MALYHTEERGQPCSQNYRLFFKNVTGHYISPFHDIPLKVNSKEENGIPMKKARNDEYENLFNMIVEIPRWTNAKMEIATKEPMNPIKQYVKDGKLRYVANIFPYKGYIWNYGTLPQTWEDPHEKDKSTNCFGDNDPIDVCEIGSKILSCGEVIHVKILGILALIDEGETDWKLIAINANDPEASKFHDIDDVKKFKPGYLEATLNWFRLYKVPDGKPENQFAFNGEFKNKAFALEVIKSTHQCWKALLMKKCNGGAINCTNVQISDSPFRCTQEEARSLVESVSSSPNKESNEEEQVWHFLGK
PTMS	Extended	Nucleolar	Yes	MRVSAPDPPPPHPARLCRLFQRPSLPSGRRCRCRRRRRHRARFRPRPPSAVQGPSVSAPGPRLPASPGPGPGTMSEKSVEAAAELSAKDLKEKKEKVEEKASRKERKKEVVEEEENGAEEEEEETAEDGEEEDEGEEEDEEEEEEDDEGPALKRAAEEEDEADPKRQKTENGASA
PTMS	Annotated	Nuclear	Yes	MSEKSVEAAAELSAKDLKEKKEKVEEKASRKERKKEVVEAPVPLVVMVGKACSQPEATPSPGPHRRRRTGLRRKKKKLPRMERRKMKGKKKMRKKKKRMMKGPR
RFK	Extended	Mitochondrial	Yes	MQLLRRPAVFVGSAASGIRSGLWSASSGHWCAPAAGRAHAPVPRLVRGLGAASTAAPQDAQTGPQPIPRADCIMRHLPYFCRGQVVRGFGRGSKQLGIPTANFPEQVVDNLPADISTGIYYGWASVGSGDVHKMVVSIGWNPYYKNTKKSMETHIMHTFKEDFYGEILNVAIVGYLRPEKNFDSLESLISAIQGDIEEAKKRLELPEHLKIKEDNFFQVSKSKIMNGH
RFK	Annotated	Cytosolic, nuclear	Yes	MRHLPYFCRGQVVRGFGRGSKQLGIPTANFPEQVVDNLPADISTGIYYGWASVGSGDVHKMVVSIGWNPYYKNTKKSMETHIMHTFKEDFYGEILNVAIVGYLRPEKNFDSLESLISAIQGDIEEAKKRLELPEHLKIKEDNFFQVSKSKIMNGH
SPAST	Extended	Puncta	Yes	MLRLVAFHLGLLFVWLCQRFSRALMAAKRSSGAAPAPASASAPAPVPGGEAERVRVFHKQAFEYISIALRIDEDEKAGQKEQAVEWYKKGIEELEKGIAVIVTGQGEQCERARRLQAKMMTNLVMAKDRLQLLEKMQPVLPFSKSQTDVYNDSTNLACRNGHLQSESGAVPKRKDPLTHTSNSLPRSKTVMKTGSAGLSGHHRAPSYSGLSMVSGVKQGSGPAPTTHKGTPKTNRTNKPSTPTTATRKKKDLKNFRNVDSNLANLIMNEIVDNGTAVKFDDIAGQDLAKQALQEIVILPSLRPELFTGLRAPARGLLLFGPPGNGKTMLAKAVAAESNATFFNISAASLTSKYVGEGEKLVRALFAVARELQPSIIFIDEVDSLLCERREGEHDASRRL…
SPAST	Annotated	Cytosolic, nuclear	Yes	MAAKRSSGAAPAPASASAPAPVPGGEAERVRVFHKQAFEYISIALRIDEDEKAGQKEQAVEWYKKGIEELEKGIAVIVTGQGEQCERARRLQAKMMTNLVMAKDRLQLLEKMQPVLPFSKSQTDVYNDSTNLACRNGHLQSESGAVPKRKDPLTHTSNSLPRSKTVMKTGSAGLSGHHRAPSYSGLSMVSGVKQGSGPAPTTHKGTPKTNRTNKPSTPTTATRKKKDLKNFRNVDSNLANLIMNEIVDNGTAVKFDDIAGQDLAKQALQEIVILPSLRPELFTGLRAPARGLLLFGPPGNGKTMLAKAVAAESNATFFNISAASLTSKYVGEGEKLVRALFAVARELQPSIIFIDEVDSLLCERREGEHDASRRLKTEFLIEFDGVQSAGDDRVLVMGA…
TOP3A	Extended	Nuclear, mitochondrial	Yes	MVPFRWAPFEPHLWLPQDAPAAGERLRARGLRMIFPVARYALRWLRRPEDRAFSRAAMEMALRGVRKVLCVAEKNDAAKGIADLLSNGRMRRREGLSKFNKIYEFDYHLYGQNVTMVMTSVSGHLLAHDFQMQFRKWQSCNPLVLFEAEIEKYCPENFVDIKKTLERETRQCQALVIWTDCDREGENIGFEIIHVCKAVKPNLQVLRARFSEITPHAVRTACENLTEPDQRVSDAVDVRQELDLRIGAAFTRFQTLRLQRIFPEVLAEQLISYGSCQFPTLGFVVERFKAIQAFVPEIFHRIKVTHDHKDGIVEFNWKRHRLFNHTACLVLYQLCVEDPMATVVEVRSKPKSKWRPQALDTVELEKLASRKLRINAKETMRIAEKLYTQGYISYPRTET…
TOP3A	Annotated	Mitochondrial	Yes	MIFPVARYALRWLRRPEDRAFSRAAMEMALRGVRKVLCVAEKNDAAKGIADLLSNGRMRRREGLSKFNKIYEFDYHLYGQNVTMVMTSVSGHLLAHDFQMQFRKWQSCNPLVLFEAEIEKYCPENFVDIKKTLERETRQCQALVIWTDCDREGENIGFEIIHVCKAVKPNLQVLRARFSEITPHAVRTACENLTEPDQRVSDAVDVRQELDLRIGAAFTRFQTLRLQRIFPEVLAEQLISYGSCQFPTLGFVVERFKAIQAFVPEIFHRIKVTHDHKDGIVEFNWKRHRLFNHTACLVLYQLCVEDPMATVVEVRSKPKSKWRPQALDTVELEKLASRKLRINAKETMRIAEKLYTQGYISYPRTETNIFPRDLNLTVLVEQQTPDPRWGAFAQSILER…
TRNT1	Annotated	Mitochondrial	Yes	MLRCLYHWHRPVLNRRWSRLCLPKQYLFTMKLQSPEFQSLFTEGLKSLTELFVKENHELRIAGGAVRDLLNGVKPQDIDFATTATPTQMKEMFQSAGIRMINNRGEKHGTITARLHEENFEITTLRIDVTTDGRHAEVEFTTDWQKDAERRDLTINSMFLGFDGTLFDYFNGYEDLKNKKVRFVGHAKQRIQEDYLRILRYFRFYGRIVDKPGDHDPETLEAIAENAKGLAGISGERIWVELKKILVGNHVNHLIHLIYDLDVAPYIGLPANASLEEFDKVSKNVDGFSPKPVTLLASLFKVQDDVTKLDLRLKIAKEEKNLGLFIVKNRKDLIKATDSSDPLKPYQDFIIDSREPDATTRVCELLKYQGEHCLLKEMQQWSIPPFPVSGHDIRKVGIS…
TRNT1	Truncated	Nuclear, cytosolic	Yes	MKLQSPEFQSLFTEGLKSLTELFVKENHELRIAGGAVRDLLNGVKPQDIDFATTATPTQMKEMFQSAGIRMINNRGEKHGTITARLHEENFEITTLRIDVTTDGRHAEVEFTTDWQKDAERRDLTINSMFLGFDGTLFDYFNGYEDLKNKKVRFVGHAKQRIQEDYLRILRYFRFYGRIVDKPGDHDPETLEAIAENAKGLAGISGERIWVELKKILVGNHVNHLIHLIYDLDVAPYIGLPANASLEEFDKVSKNVDGFSPKPVTLLASLFKVQDDVTKLDLRLKIAKEEKNLGLFIVKNRKDLIKATDSSDPLKPYQDFIIDSREPDATTRVCELLKYQGEHCLLKEMQQWSIPPFPVSGHDIRKVGISSGKEIGALLQQLREQWKKSGYQMEKDELL…
UXS1	Annotated	Puncta	Yes	MVSKALLRLVSAVNRRRMKLLLGIALLAYVASVWGNFVNMRSIQENGELKIESKIEEMVEPLREKIRDLEKSFTQKYPPVKFLSEKDRKRILITGGAGFVGSHLTDKLMMDGHEVTVVDNFFTGRKRNVEHWIGHENFELINHDVVEPLYIEVDQIYHLASPASPPNYMYNPIKTLKTNTIGTLNMLGLAKRVGARLLLASTSEVYGDPEVHPQSEDYWGHVNPIGPRACYDEGKRVAETMCYAYMKQEGVEVRVARIFNTFGPRMHMNDGRVVSNFILQALQGEPLTVYGSGSQTRAFQYVSDLVNGLVALMNSNVSSPVNLGNPEEHTILEFAQLIKNLVGSGSEIQFLSEAQDDPQKRKPDIKKAKLMLGWEPVVPLEEGLNKAIHYFRKELEYQA…
UXS1	Truncated	Golgi, ER	Yes	MKLLLGIALLAYVASVWGNFVNMRSIQENGELKIESKIEEMVEPLREKIRDLEKSFTQKYPPVKFLSEKDRKRILITGGAGFVGSHLTDKLMMDGHEVTVVDNFFTGRKRNVEHWIGHENFELINHDVVEPLYIEVDQIYHLASPASPPNYMYNPIKTLKTNTIGTLNMLGLAKRVGARLLLASTSEVYGDPEVHPQSEDYWGHVNPIGPRACYDEGKRVAETMCYAYMKQEGVEVRVARIFNTFGPRMHMNDGRVVSNFILQALQGEPLTVYGSGSQTRAFQYVSDLVNGLVALMNSNVSSPVNLGNPEEHTILEFAQLIKNLVGSGSEIQFLSEAQDDPQKRKPDIKKAKLMLGWEPVVPLEEGLNKAIHYFRKELEYQANNQYIPKPKPARIKKGR…
ACBD6	Annotated	Nuclear, cytosolic	No	MASSFLPAGAITGDSGGELSSGDDSGEVEFPHSPEIEETSCLAELFEKAAAHLQGLIQVASREQLLYLYARYKQVKVGNCNTPKPSFFDFEGKQKWEAWKALGDSSPSQAMQEYIAVVKKLDPGWNPQIPEKKGKEANTGFGGPVISSLYHEETIREEDKNIFDYCRENNIDHITKAIKSKNVDVNVKDEEGRALLHWACDRGHKELVTVLLQHRADINCQDNEGQTALHYASACEFLDIVELLLQSGADPTLRDQDGCLPEEVTGCKTVSLVLQRHTTGKA
ACBD6	Extended	Nuclear, cytosolic	No	MGPTGAQARDPDWWARPPSRPYTQSKEDRPDTEGRSEQGDMASSFLPAGAITGDSGGELSSGDDSGEVEFPHSPEIEETSCLAELFEKAAAHLQGLIQVASREQLLYLYARYKQVKVGNCNTPKPSFFDFEGKQKWEAWKALGDSSPSQAMQEYIAVVKKLDPGWNPQIPEKKGKEANTGFGGPVISSLYHEETIREEDKNIFDYCRENNIDHITKAIKSKNVDVNVKDEEGRALLHWACDRGHKELVTVLLQHRADINCQDNEGQTALHYASACEFLDIVELLLQSGADPTLRDQDGCLPEEVTGCKTVSLVLQRHTTGKA
BAG3	Extended	Cytosolic, nuclear	No	MDQKFLAGQLLPPFISSFPSGSEEAISRHFHPSLATSPPPLIHKGARRRLPGHVGGGEGPTAAARPETRRPEPAPRTRAPAGRPQPSMSAATHSPMMQVASGNGDRDPLPPGWEIKIDPQTGWPFFVDHNSRTTTWNDPRVPSEGPKETPSSANGPSREGSRLPPAREGHPVYPQLRPGYIPIPVLHEGAENRQVHPFHVYPQPGMQRFRTEAAAAAPQRSQSPLRGMPETTQPDKQCGQVAAAAAAQPPASHGPERSQSPAASDCSSSSSSASLPSSGRSSLGSHQLPRGYISIPVIHEQNVTRPAAQPSFHQAQKTHYPAQQGEYQTHQPVYHKIQGDDWEPRPLRAASPFRSSVQGASSREGSPARSSTPLHSPSPIRVHTVVDRPQQPMTHRETA…
BAG3	Annotated	Cytosolic, nuclear	No	MSAATHSPMMQVASGNGDRDPLPPGWEIKIDPQTGWPFFVDHNSRTTTWNDPRVPSEGPKETPSSANGPSREGSRLPPAREGHPVYPQLRPGYIPIPVLHEGAENRQVHPFHVYPQPGMQRFRTEAAAAAPQRSQSPLRGMPETTQPDKQCGQVAAAAAAQPPASHGPERSQSPAASDCSSSSSSASLPSSGRSSLGSHQLPRGYISIPVIHEQNVTRPAAQPSFHQAQKTHYPAQQGEYQTHQPVYHKIQGDDWEPRPLRAASPFRSSVQGASSREGSPARSSTPLHSPSPIRVHTVVDRPQQPMTHRETAPVSQPENKPESKPGPVGPELPPGHIPIQVIRKEVDSKPVSQKPPPPSEKVEVKVPPAPVPCPPPSPGPSAVPSSPKSVATEERAAPS…
C12orf10	Annotated	Nuclear	No	MGHRFLRGLLTLLLPPPPLYTRHRMLGPESVPPPKRSRSKLMAPPRIGTHNGTFHCDEALACALLRLLPEYRDAEIVRTRDPEKLASCDIVVDVGGEYDPRRHRYDHHQRSFTETMSSLSPGKPWQTKLSSAGLIYLHFGHKLLAQLLGTSEEDSMVGTLYDKMYENFVEEVDAVDNGISQWAEGEPRYALTTTLSARVARLNPTWNHPDQDTEAGFKRAMDLVQEEFLQRLDFYQHSWLPARALVEEALAQRFQVDPSGEIVELAKGACPWKEHLYHLESGLSPPVAIFFVIYTDQAGQWRIQCVPKEPHSFQSRLPLPEPWRGLRDEALDQVSGIPGCIFVHASGFIGGHRTREGALSMARATLAQRSYLPQIS
C12orf10	Truncated	Nuclear	No	MLGPESVPPPKRSRSKLMAPPRIGTHNGTFHCDEALACALLRLLPEYRDAEIVRTRDPEKLASCDIVVDVGGEYDPRRHRYDHHQRSFTETMSSLSPGKPWQTKLSSAGLIYLHFGHKLLAQLLGTSEEDSMVGTLYDKMYENFVEEVDAVDNGISQWAEGEPRYALTTTLSARVARLNPTWNHPDQDTEAGFKRAMDLVQEEFLQRLDFYQHSWLPARALVEEALAQRFQVDPSGEIVELAKGACPWKEHLYHLESGLSPPVAIFFVIYTDQAGQWRIQCVPKEPHSFQSRLPLPEPWRGLRDEALDQVSGIPGCIFVHASGFIGGHRTREGALSMARATLAQRSYLPQIS
C1QBP	Annotated	Mitochondrial	No	MLPLLRCVPRVLGSSVAGLRAAAPASPFRQLLQPAPRLCTRPFGLLSVRAGSERRPGLLRPRGPCACGCGCGSLHTDGDKAFVDFLSDEIKEERKIQKHKTLPKMSGGWELELNGTEAKLVRKVAGEKITVTFNINNSIPPTFDGEEEPSQGQKVEEQEPELTSTPNFVVEVIKNDDGKKALVLDCHYPEDEVGQEDEAESDIFSIREVSFQSTGESEWKDTNYTLNTDSLDWALYDHLMDFLADRGVDNTFADELVELSTALEHQEYITFLEDLKSFVKSQ
C1QBP	Extended	Mitochondrial	No	MGCPLHLHVFAVVSAMLPLLRCVPRVLGSSVAGLRAAAPASPFRQLLQPAPRLCTRPFGLLSVRAGSERRPGLLRPRGPCACGCGCGSLHTDGDKAFVDFLSDEIKEERKIQKHKTLPKMSGGWELELNGTEAKLVRKVAGEKITVTFNINNSIPPTFDGEEEPSQGQKVEEQEPELTSTPNFVVEVIKNDDGKKALVLDCHYPEDEVGQEDEAESDIFSIREVSFQSTGESEWKDTNYTLNTDSLDWALYDHLMDFLADRGVDNTFADELVELSTALEHQEYITFLEDLKSFVKSQ
CBR1	Annotated	Nuclear, cytosolic	No	MSSGIHVALVTGGNKGIGLAIVRDLCRLFSGDVVLTARDVTRGQAAVQQLQAEGLSPRFHQLDIDDLQSIRALRDFLRKEYGGLDVLVNNAGIAFKVADPTPFHIQAEVTMKTNFFGTRDVCTELLPLIKPQGRVVNVSSIMSVRALKSCSPELQQKFRSETITEEELVGLMNKFVEDTKKGVHQKEGWPSSAYGVTKIGVTVLSRIHARKLSEQRKGDKILLNACCPGWVRTDMAGPKATKSPEEGAETPVYLALLPPDAEGPHGQFVSEKRVEQW
CBR1	Extended	Nuclear, cytosolic	No	MFSTQVFRAPRSAMSSGIHVALVTGGNKGIGLAIVRDLCRLFSGDVVLTARDVTRGQAAVQQLQAEGLSPRFHQLDIDDLQSIRALRDFLRKEYGGLDVLVNNAGIAFKVADPTPFHIQAEVTMKTNFFGTRDVCTELLPLIKPQGRVVNVSSIMSVRALKSCSPELQQKFRSETITEEELVGLMNKFVEDTKKGVHQKEGWPSSAYGVTKIGVTVLSRIHARKLSEQRKGDKILLNACCPGWVRTDMAGPKATKSPEEGAETPVYLALLPPDAEGPHGQFVSEKRVEQW
EGLN3	Extended	Cytosolic, nuclear	No	MELRTTPAGSRRQIPSPESCEKLSLVPDAAAARVPWQPQVSEPRATLPAPRLRARVDRSLSGCTLGIPDLDSAGEMPLGHIMRLDLEKIALEYIVPCLHEVGFCYLDNFLGEVVGDCVLERVKQLHCTGALRDGQLAGPRAGVSKRHLRGDQITWIGGNEEGCEAISFLLSLIDRLVLYCGSRLGKYYVKERSKAMVACYPGNGTGYVRHVDNPNGDGRCITCIYYLNKNWDAKLHGGILRIFPEGKSFIADVEPIFDRLLFFWSDRRNPHEVQPSYATRYAMTVWYFDAEERAEAKKKFRNLTRKTESALTED
EGLN3	Annotated	Cytosolic, nuclear	No	MPLGHIMRLDLEKIALEYIVPCLHEVGFCYLDNFLGEVVGDCVLERVKQLHCTGALRDGQLAGPRAGVSKRHLRGDQITWIGGNEEGCEAISFLLSLIDRLVLYCGSRLGKYYVKERSKAMVACYPGNGTGYVRHVDNPNGDGRCITCIYYLNKNWDAKLHGGILRIFPEGKSFIADVEPIFDRLLFFWSDRRNPHEVQPSYATRYAMTVWYFDAEERAEAKKKFRNLTRKTESALTED
LAGE3	Annotated	Puncta, nuclear, cytosolic	No	MRDADADAGGGADGGDGRGGHSCRGGVDTAAAPAGGAPPAHAPGPGRDAASAARGSRMRPHIFTLSVPFPTPLEAEIAHGSLAPDAEPHQRVVGKDLTVSGRILVVRWKAEDCRLLRISVINFLDQLSLVVRTMQRFGPPVSR
LAGE3	Truncated	Puncta, nuclear, cytosolic	No	MRPHIFTLSVPFPTPLEAEIAHGSLAPDAEPHQRVVGKDLTVSGRILVVRWKAEDCRLLRISVINFLDQLSLVVRTMQRFGPPVSR
LSM2	Annotated	Nuclear, puncta	No	MLFYSFFKSLVGKDVVVELKNDLSICGTLHSVDQYLNIKLTDISVTDPEKYPHMLSVKNCFIRGSVVRYVQLPADEVDTQLLQDAARKEALQQKQ
LSM2	Extended	Nuclear, puncta	No	MRGLALRFPQTCSQHPAVFPVRPAARGASTMLFYSFFKSLVGKDVVVELKNDLSICGTLHSVDQYLNIKLTDISVTDPEKYPHMLSVKNCFIRGSVVRYVQLPADEVDTQLLQDAARKEALQQKQ
PCSK9	Extended	Endoplasmic reticulum	No	MAAGESMAQRMVWVDLEMTGLDIEKDQIIEMACLITDSDLNILAEGPNLIIKQPDELLDSMSDWCKEHHGKSGLTKAVKESTITLQQAEYEFLSFVRQQTPPGLCPLAGNSVHEDKKFLDKYMPQFMKHLHYRIIDVSTVKELCRRWYPEEYEFAPKKAASHRALDDISESIKELQFYRNNIFKKKIDEKKRKIIENGENEKTVS
PCSK9	Annotated	Endoplasmic reticulum	No	MGTVSSRRSWWPLPLLLLLLLLLGPAGARAQEDEDGDYEELVLALRSEEDGLAEAPEHGTTATFHRCAKDPWRLPGTYVVVLKEETHLSQSERTARRLQAQAARRGYLTKILHVFHGLLPGFLVKMSGDLLELALKLPHVDYIEEDSSVFAQSIPWNLERITPPRYRADEYQPPDGGSLVEVYLLDTSIQSDHREIEGRVMVTDFENVPEEDGTRFHRQASKCDSHGTHLAGVVSGRDAGVAKGASMRSLRVLNCQGKGTVSGTLIGLEFIRKSQLVQPVGPLVVLLPLAGGYSRVLNAACQRLARAGVVLVTAAGNFRDDACLYSPASAPEVITVGATNAQDQPVTLGTLGTNFGRCVDLFAPGEDIIGASSDCSTCFVSQSGTSQAAAHVAGIAAMM…
PDGFA	Extended	Golgi, puncta, cytosol, nuclear	No	MLPAPPSSGPRSLRDGTEFRRHRRPAGAPAPRPRLSSEQPAPRDAMRTLACLLLLGCGYLAHVLAEEAEIPREVIERLARSQIHSIRDLQRLLEIDSVGSEDSLDTSLRAHGVHATKHVPEKRPLPIRRKRSIEEAVPAVCKTRTVIYEIPRSQVDPTSANFLIWPPCVEVKRCTGCCNTSSVKCQPSRVHHRSVKVAKVEYVRKKPKLKEVQVRLEEHLECACATTSLNPDYREEDTGRPRESGKKRKRKRLKPT
PDGFA	Annotated	Golgi, puncta, cytosol, nuclear	No	MRTLACLLLLGCGYLAHVLAEEAEIPREVIERLARSQIHSIRDLQRLLEIDSVGSEDSLDTSLRAHGVHATKHVPEKRPLPIRRKRSIEEAVPAVCKTRTVIYEIPRSQVDPTSANFLIWPPCVEVKRCTGCCNTSSVKCQPSRVHHRSVKVAKVEYVRKKPKLKEVQVRLEEHLECACATTSLNPDYREEDTGRPRESGKKRKRKRLKPT
REXO2	Annotated	Nuclear, cytosolic	No	MLGGSLGSRLLRGVGGSHGRFGARGVREGGAAMAAGESMAQRMVWVDLEMTGLDIEKDQIIEMACLITDSDLNILAEGPNLIIKQPDELLDSMSDWCKEHHGKSGLTKAVKESTITLQQAEYEFLSFVRQQTPPGLCPLAGNSVHEDKKFLDKYMPQFMKHLHYRIIDVSTVKELCRRWYPEEYEFAPKKAASHRALDDISESIKELQFYRNNIFKKKIDEKKRKIIENGENEKTVS
REXO2	Truncated	Nuclear, cytosolic	No	MAAGESMAQRMVWVDLEMTGLDIEKDQIIEMACLITDSDLNILAEGPNLIIKQPDELLDSMSDWCKEHHGKSGLTKAVKESTITLQQAEYEFLSFVRQQTPPGLCPLAGNSVHEDKKFLDKYMPQFMKHLHYRIIDVSTVKELCRRWYPEEYEFAPKKAASHRALDDISESIKELQFYRNNIFKKKIDEKKRKIIENGENEKTVS
RRAGA	Extended	Cytosolic, nuclear	No	MSKSQPVRGLSSPGFALSTLLPAQLRGGAERGAACESPAAPDPSLGAACRPRPQAQSAVPRRVMPNTAMKKKVLLMGKSGSGKTSMRSIIFANYIARDTRRLGATIDVEHSHVRFLGNLVLNLWDCGGQDTFMENYFTSQRDNIFRNVEVLIYVFDVESRELEKDMHYYQSCLEAILQNSPDAKIFCLVHKMDLVQEDQRDLIFKEREEDLRRLSRPLECACFRTSIWDETLYKAWSSIVYQLIPNVQQLEMNLRNFAQIIEADEVLLFERATFLVISHYQCKEQRDVHRFEKISNIIKQFKLSCSKLAASFQSMEVRNSNFAAFIDIFTSNTYVMVVMSDPSIPSAATLINIRNARKHFEKLERVDGPKHSLLMR
RRAGA	Annotated	Cytosolic, nuclear	No	MPNTAMKKKVLLMGKSGSGKTSMRSIIFANYIARDTRRLGATIDVEHSHVRFLGNLVLNLWDCGGQDTFMENYFTSQRDNIFRNVEVLIYVFDVESRELEKDMHYYQSCLEAILQNSPDAKIFCLVHKMDLVQEDQRDLIFKEREEDLRRLSRPLECACFRTSIWDETLYKAWSSIVYQLIPNVQQLEMNLRNFAQIIEADEVLLFERATFLVISHYQCKEQRDVHRFEKISNIIKQFKLSCSKLAASFQSMEVRNSNFAAFIDIFTSNTYVMVVMSDPSIPSAATLINIRNARKHFEKLERVDGPKHSLLMR
SORD	Extended	Cytosolic, nuclear	No	MSRAFQAALQSQKSSMAAAAKPNNLSLVVHGPGDLRLENYPIPEPGPNEVLLRMHSVGICGSDVHYWEYGRIGNFIVKKPMVLGHEASGTVEKVGSSVKHLKPGDRVAIEPGAPRENDEFCKMGRYNLSPSIFFCATPPDDGNLCRFYKHNAAFCYKLPDNVTFEEGALIEPLSVGIHACRRGGVTLGHKVLVCGAGPIGMVTLLVAKAMGAAQVVVTDLSATRLSKAKEIGADLVLQISKESPQEIARKVEGQLGCKPEVTIECTGAEASIQAGIYATRSGGNLVLVGLGSEMTTVPLLHAAIREVDIKGVFRYCNTWPVAISMLASKSVNVKPLVTHRFPLEKALEAFETFKKGLGLKIMLKCDPSDQNP
SORD	Annotated	Cytosolic, nuclear	No	MAAAAKPNNLSLVVHGPGDLRLENYPIPEPGPNEVLLRMHSVGICGSDVHYWEYGRIGNFIVKKPMVLGHEASGTVEKVGSSVKHLKPGDRVAIEPGAPRENDEFCKMGRYNLSPSIFFCATPPDDGNLCRFYKHNAAFCYKLPDNVTFEEGALIEPLSVGIHACRRGGVTLGHKVLVCGAGPIGMVTLLVAKAMGAAQVVVTDLSATRLSKAKEIGADLVLQISKESPQEIARKVEGQLGCKPEVTIECTGAEASIQAGIYATRSGGNLVLVGLGSEMTTVPLLHAAIREVDIKGVFRYCNTWPVAISMLASKSVNVKPLVTHRFPLEKALEAFETFKKGLGLKIMLKCDPSDQNP
STAT3	Extended	Nuclear, cytosolic	No	MDRHPGLALSLPLGSERPFGLREPRRPSPAHAQPRPLGLCRRNRMAQWNQLQQLDTRYLEQLHQLYSDSFPMELRQFLAPWIESQDWAYAASKESHATLVFHNLLGEIDQQYSRFLQESNVLYQHNLRRIKQFLQSRYLEKPMEIARIVARCLWEESRLLQTAATAAQQGGQANHPTAAVVTEKQQMLEQHLQDVRKRVQDLEQKMKVVENLQDDFDFNYKTLKSQGDMQDLNGNNQSVTRQKMQQLEQMLTALDQMRRSIVSELAGLLSAMEYVQKTLTDEELADWKRRQQIACIGGPPNICLDRLENWITSLAESQLQTRQQIKKLEELQQKVSYKGDPIVQHRPMLEERIVELFRNLMKSAFVVERQPCMPMHPDRPLVIKTGVQFTTKVRLLVKF…
STAT3	Annotated	Nuclear, cytosolic	No	MAQWNQLQQLDTRYLEQLHQLYSDSFPMELRQFLAPWIESQDWAYAASKESHATLVFHNLLGEIDQQYSRFLQESNVLYQHNLRRIKQFLQSRYLEKPMEIARIVARCLWEESRLLQTAATAAQQGGQANHPTAAVVTEKQQMLEQHLQDVRKRVQDLEQKMKVVENLQDDFDFNYKTLKSQGDMQDLNGNNQSVTRQKMQQLEQMLTALDQMRRSIVSELAGLLSAMEYVQKTLTDEELADWKRRQQIACIGGPPNICLDRLENWITSLAESQLQTRQQIKKLEELQQKVSYKGDPIVQHRPMLEERIVELFRNLMKSAFVVERQPCMPMHPDRPLVIKTGVQFTTKVRLLVKFPELNYQLKIKVCIDKDSGDVAALRGSRKFNILGTNTKVMNMEES…

### Sheet: SummarizedChanges
Annotated	Alternative	Sum	Genes
Mitochondrial	Cytosol	10	AKR7A2,ALDH9A1,CHCHD1,GADD45GIP1,GARS1,GLRX2,NAXE,PCBD2,PNPO,TRNT1
Mitochondrial	Nuclear	10	AKR7A2,ALDH9A1,CHCHD1,GLRX2,MRPS38,NAXE,PCBD2,PPA2,TOP3A,TRNT1
Chromatin	Cytosol	1	C15orf40
Chromatin	Nuclear	1	C15orf40
Cytosolic	Cytosolic	12	C15orf40,ACBD6,BAG3,CBR1,EGLN3,LAGE3,REXO2,RRAGA,SORD,STAT3,PDGFA,MTPN
Golgi	Cytosolic	1	ERGIC3
Nucleus	Nucleus	13	CHCHD1,ACBD6,BAG3,C12orf10,CBR1,EGLN3,LAGE3,REXO2,RRAGA,SORD,STAT3,PDGFA,MTPN
ER	Cytoplasm	1	ERGIC3
Nucleus	ER	1	DPH5
Cytosolic	ER	1	DPH5
Puncta	Cytoplasm	2	ERGIC3,PCBD2
ER	Mitochondrial	1	FAAH2
ER	Puncta	1	FAAH2
Mitochondrial	Nucleolus	1	MRPS38
Mitochondrial	Chromatin	1	NTHL1
Chomatin	Chromatin	1	NTHL1
Puncta	Nucleus	1	PCBD2
Nuclear	Nucleolus	1	PTMS
Mitochondrial	Mitochondrial	2	TOP3A,C1QBP
Puncta	ER	1	UXS1
Puncta	Golgi	1	UXS1
Puncta	Puncta	3	EGLN3,PDGFA,LAGE3
ER	ER	1	PCSK9
Golgi	Golgi	1	PDGFA
Cytosolic	Puncta	2	SPAST,MTPN
Nuclear	Puncta	2	SPAST,MTPN
Nucleus	Mitochondrial	1	RFK
Cytosolic	Mitochondrial	1	RFK
